# Fewer non-native insects in freshwater than in terrestrial habitats across continents

**DOI:** 10.1101/2022.03.22.485042

**Authors:** Agnieszka Sendek, Marco Baity-Jesi, Florian Altermatt, Martin K.-F. Bader, Andrew M. Liebhold, Rebecca Turner, Alain Roques, Hanno Seebens, Piet Spaak, Christoph Vorburger, Eckehard G. Brockerhoff

## Abstract

**Aim:** Biological invasions are a major threat to biodiversity in both aquatic and terrestrial habitats. Insects represent an important group of species in freshwater and terrestrial habitats, and they constitute a large proportion of non-native species. However, while many non-native insects are known from terrestrial ecosystems, it remains unclear how they are represented in freshwater habitats. Comparisons of the richness of invaders relative to the richness of native species between freshwater and terrestrial habitats are scarce, which hinders syntheses of invasion processes. Here, we used data from three regions on different continents to determine whether non-native insects are under- or overrepresented in freshwater compared to terrestrial assemblages.

**Location:** Europe, North America, New Zealand

**Methods:** We compiled a comprehensive inventory of the native and non-native insect species established in freshwater and terrestrial habitats of the three study regions. We then contrasted the richness of non-native and native species among freshwater and terrestrial insects for all insect orders in each region. Using binomial regression, we analysed the proportions of non-native species in freshwater and terrestrial habitats across the three regions.

**Results:** In most insect orders living in freshwater, non-native species were under-represented, while they were over-represented in a number of terrestrial orders. This pattern occurred in purely aquatic orders as well as in orders with both freshwater and terrestrial species. Overall, the proportion of non-native species was significantly lower in freshwater than in terrestrial species.

**Main conclusions:** Despite the numerical and ecological importance of insects among all non-native species, non-native insect species are surprisingly rare in freshwater habitats, and this pattern is consistent across the three investigated study regions. We briefly review hypotheses concerning species traits and invasion pathways that are most likely to explain these patterns. Our findings contribute to a growing appreciation of drivers and impacts of biological invasions.
