## Supplemental table: Table S1 for "Fewer non-native insects in freshwater than in terrestrial habitats across continents"

Order	Habitat	Region	Dataset	Native	Established
Archaeognatha	overall	EU	strict	213	0
Blattodea	overall	EU	strict	193	20
Coleoptera	overall	EU	strict	27668	448
Dermaptera	overall	EU	strict	82	2
Diptera	overall	EU	strict	19190	107
Embioptera	overall	EU	strict	13	0
Ephemeroptera	overall	EU	strict	344	0
Grylloblattodea	overall	EU	strict	0	0
Hemiptera	overall	EU	strict	7177	344
Hymenoptera	overall	EU	strict	23669	282
Lepidoptera	overall	EU	strict	9786	92
Mantodea	overall	EU	strict	13	0
Mantophasmatodea	overall	EU	strict	0	0
Mecoptera	overall	EU	strict	23	0
Megaloptera	overall	EU	strict	10	0
Neuroptera	overall	EU	strict	306	1
Odonata	overall	EU	strict	157	0
Orthoptera	overall	EU	strict	1047	8
Phasmida	overall	EU	strict	13	4
Phthiraptera	overall	EU	strict	691	31
Plecoptera	overall	EU	strict	489	0
Psocoptera	overall	EU	strict	185	49
Raphidioptera	overall	EU	strict	266	0
Siphonaptera	overall	EU	strict	259	7
Strepsiptera	overall	EU	strict	30	0
Thysanoptera	overall	EU	strict	528	32
Trichoptera	overall	EU	strict	1212	0
Zoraptera	overall	EU	strict	0	0
Zygentoma	overall	EU	strict	58	2
Archaeognatha	aquatic	EU	strict	0	0
Blattodea	aquatic	EU	strict	0	0
Coleoptera	aquatic	EU	strict	697	1
Dermaptera	aquatic	EU	strict	0	0
Diptera	aquatic	EU	strict	2934	8
Embioptera	aquatic	EU	strict	0	0
Ephemeroptera	aquatic	EU	strict	344	0
Grylloblattodea	aquatic	EU	strict	0	0
Hemiptera	aquatic	EU	strict	114	1
Hymenoptera	aquatic	EU	strict	0	0
Lepidoptera	aquatic	EU	strict	13	0
Mantodea	aquatic	EU	strict	0	0
Mantophasmatodea	aquatic	EU	strict	0	0
Mecoptera	aquatic	EU	strict	0	0
Megaloptera	aquatic	EU	strict	6	0
Neuroptera	aquatic	EU	strict	8	0
Odonata	aquatic	EU	strict	157	0
Orthoptera	aquatic	EU	strict	0	0
Phasmida	aquatic	EU	strict	0	0
Phthiraptera	aquatic	EU	strict	0	0
Plecoptera	aquatic	EU	strict	489	0
Psocoptera	aquatic	EU	strict	0	0
Raphidioptera	aquatic	EU	strict	0	0
Siphonaptera	aquatic	EU	strict	0	0
Strepsiptera	aquatic	EU	strict	0	0
Thysanoptera	aquatic	EU	strict	0	0
Trichoptera	aquatic	EU	strict	1209	0
Zoraptera	aquatic	EU	strict	0	0
Zygentoma	aquatic	EU	strict	0	0
Archaeognatha	terrestrial	EU	strict	213	0
Blattodea	terrestrial	EU	strict	193	20
Coleoptera	terrestrial	EU	strict	26971	447
Dermaptera	terrestrial	EU	strict	82	2
Diptera	terrestrial	EU	strict	16256	99
Embioptera	terrestrial	EU	strict	13	0
Ephemeroptera	terrestrial	EU	strict	0	0
Grylloblattodea	terrestrial	EU	strict	0	0
Hemiptera	terrestrial	EU	strict	7063	343
Hymenoptera	terrestrial	EU	strict	23669	282
Lepidoptera	terrestrial	EU	strict	9773	92
Mantodea	terrestrial	EU	strict	13	0
Mantophasmatodea	terrestrial	EU	strict	0	0
Mecoptera	terrestrial	EU	strict	23	0
Megaloptera	terrestrial	EU	strict	4	0
Neuroptera	terrestrial	EU	strict	298	1
Odonata	terrestrial	EU	strict	0	0
Orthoptera	terrestrial	EU	strict	1047	8
Phasmida	terrestrial	EU	strict	13	4
Phthiraptera	terrestrial	EU	strict	691	31
Plecoptera	terrestrial	EU	strict	0	0
Psocoptera	terrestrial	EU	strict	185	49
Raphidioptera	terrestrial	EU	strict	266	0
Siphonaptera	terrestrial	EU	strict	259	7
Strepsiptera	terrestrial	EU	strict	30	0
Thysanoptera	terrestrial	EU	strict	528	32
Trichoptera	terrestrial	EU	strict	3	0
Zoraptera	terrestrial	EU	strict	0	0
Zygentoma	terrestrial	EU	strict	58	2
Archaeognatha	overall	EU	medium	213	0
Blattodea	overall	EU	medium	193	20
Coleoptera	overall	EU	medium	27668	448
Dermaptera	overall	EU	medium	82	2
Diptera	overall	EU	medium	19190	107
Embioptera	overall	EU	medium	13	0
Ephemeroptera	overall	EU	medium	344	0
Grylloblattodea	overall	EU	medium	0	0
Hemiptera	overall	EU	medium	7177	344
Hymenoptera	overall	EU	medium	23669	282
Lepidoptera	overall	EU	medium	9786	92
Mantodea	overall	EU	medium	13	0
Mantophasmatodea	overall	EU	medium	0	0
Mecoptera	overall	EU	medium	23	0
Megaloptera	overall	EU	medium	10	0
Neuroptera	overall	EU	medium	306	1
Odonata	overall	EU	medium	157	0
Orthoptera	overall	EU	medium	1047	8
Phasmida	overall	EU	medium	13	4
Phthiraptera	overall	EU	medium	691	31
Plecoptera	overall	EU	medium	489	0
Psocoptera	overall	EU	medium	185	49
Raphidioptera	overall	EU	medium	266	0
Siphonaptera	overall	EU	medium	259	7
Strepsiptera	overall	EU	medium	30	0
Thysanoptera	overall	EU	medium	528	32
Trichoptera	overall	EU	medium	1212	0
Zoraptera	overall	EU	medium	0	0
Zygentoma	overall	EU	medium	58	2
Archaeognatha	aquatic	EU	medium	0	0
Blattodea	aquatic	EU	medium	0	0
Coleoptera	aquatic	EU	medium	1048	1
Dermaptera	aquatic	EU	medium	0	0
Diptera	aquatic	EU	medium	3162	8
Embioptera	aquatic	EU	medium	0	0
Ephemeroptera	aquatic	EU	medium	344	0
Grylloblattodea	aquatic	EU	medium	0	0
Hemiptera	aquatic	EU	medium	114	1
Hymenoptera	aquatic	EU	medium	0	0
Lepidoptera	aquatic	EU	medium	16	0
Mantodea	aquatic	EU	medium	0	0
Mantophasmatodea	aquatic	EU	medium	0	0
Mecoptera	aquatic	EU	medium	0	0
Megaloptera	aquatic	EU	medium	6	0
Neuroptera	aquatic	EU	medium	8	0
Odonata	aquatic	EU	medium	157	0
Orthoptera	aquatic	EU	medium	0	0
Phasmida	aquatic	EU	medium	0	0
Phthiraptera	aquatic	EU	medium	0	0
Plecoptera	aquatic	EU	medium	489	0
Psocoptera	aquatic	EU	medium	0	0
Raphidioptera	aquatic	EU	medium	0	0
Siphonaptera	aquatic	EU	medium	0	0
Strepsiptera	aquatic	EU	medium	0	0
Thysanoptera	aquatic	EU	medium	0	0
Trichoptera	aquatic	EU	medium	1209	0
Zoraptera	aquatic	EU	medium	0	0
Zygentoma	aquatic	EU	medium	0	0
Archaeognatha	terrestrial	EU	medium	213	0
Blattodea	terrestrial	EU	medium	193	20
Coleoptera	terrestrial	EU	medium	26620	447
Dermaptera	terrestrial	EU	medium	82	2
Diptera	terrestrial	EU	medium	16028	99
Embioptera	terrestrial	EU	medium	13	0
Ephemeroptera	terrestrial	EU	medium	0	0
Grylloblattodea	terrestrial	EU	medium	0	0
Hemiptera	terrestrial	EU	medium	7063	343
Hymenoptera	terrestrial	EU	medium	23669	282
Lepidoptera	terrestrial	EU	medium	9770	92
Mantodea	terrestrial	EU	medium	13	0
Mantophasmatodea	terrestrial	EU	medium	0	0
Mecoptera	terrestrial	EU	medium	23	0
Megaloptera	terrestrial	EU	medium	4	0
Neuroptera	terrestrial	EU	medium	298	1
Odonata	terrestrial	EU	medium	0	0
Orthoptera	terrestrial	EU	medium	1047	8
Phasmida	terrestrial	EU	medium	13	4
Phthiraptera	terrestrial	EU	medium	691	31
Plecoptera	terrestrial	EU	medium	0	0
Psocoptera	terrestrial	EU	medium	185	49
Raphidioptera	terrestrial	EU	medium	266	0
Siphonaptera	terrestrial	EU	medium	259	7
Strepsiptera	terrestrial	EU	medium	30	0
Thysanoptera	terrestrial	EU	medium	528	32
Trichoptera	terrestrial	EU	medium	3	0
Zoraptera	terrestrial	EU	medium	0	0
Zygentoma	terrestrial	EU	medium	58	2
Archaeognatha	overall	EU	liberal	213	0
Blattodea	overall	EU	liberal	193	20
Coleoptera	overall	EU	liberal	27668	448
Dermaptera	overall	EU	liberal	82	2
Diptera	overall	EU	liberal	19190	107
Embioptera	overall	EU	liberal	13	0
Ephemeroptera	overall	EU	liberal	344	0
Grylloblattodea	overall	EU	liberal	0	0
Hemiptera	overall	EU	liberal	7177	344
Hymenoptera	overall	EU	liberal	23669	282
Lepidoptera	overall	EU	liberal	9786	92
Mantodea	overall	EU	liberal	13	0
Mantophasmatodea	overall	EU	liberal	0	0
Mecoptera	overall	EU	liberal	23	0
Megaloptera	overall	EU	liberal	10	0
Neuroptera	overall	EU	liberal	306	1
Odonata	overall	EU	liberal	157	0
Orthoptera	overall	EU	liberal	1047	8
Phasmida	overall	EU	liberal	13	4
Phthiraptera	overall	EU	liberal	691	31
Plecoptera	overall	EU	liberal	489	0
Psocoptera	overall	EU	liberal	185	49
Raphidioptera	overall	EU	liberal	266	0
Siphonaptera	overall	EU	liberal	259	7
Strepsiptera	overall	EU	liberal	30	0
Thysanoptera	overall	EU	liberal	528	32
Trichoptera	overall	EU	liberal	1212	0
Zoraptera	overall	EU	liberal	0	0
Zygentoma	overall	EU	liberal	58	2
Archaeognatha	aquatic	EU	liberal	0	0
Blattodea	aquatic	EU	liberal	0	0
Coleoptera	aquatic	EU	liberal	1109	9
Dermaptera	aquatic	EU	liberal	0	0
Diptera	aquatic	EU	liberal	3592	9
Embioptera	aquatic	EU	liberal	0	0
Ephemeroptera	aquatic	EU	liberal	344	0
Grylloblattodea	aquatic	EU	liberal	0	0
Hemiptera	aquatic	EU	liberal	166	2
Hymenoptera	aquatic	EU	liberal	39	2
Lepidoptera	aquatic	EU	liberal	16	1
Mantodea	aquatic	EU	liberal	0	0
Mantophasmatodea	aquatic	EU	liberal	0	0
Mecoptera	aquatic	EU	liberal	0	0
Megaloptera	aquatic	EU	liberal	6	0
Neuroptera	aquatic	EU	liberal	8	0
Odonata	aquatic	EU	liberal	157	0
Orthoptera	aquatic	EU	liberal	0	0
Phasmida	aquatic	EU	liberal	0	0
Phthiraptera	aquatic	EU	liberal	0	0
Plecoptera	aquatic	EU	liberal	489	0
Psocoptera	aquatic	EU	liberal	0	0
Raphidioptera	aquatic	EU	liberal	0	0
Siphonaptera	aquatic	EU	liberal	0	0
Strepsiptera	aquatic	EU	liberal	0	0
Thysanoptera	aquatic	EU	liberal	0	0
Trichoptera	aquatic	EU	liberal	1209	0
Zoraptera	aquatic	EU	liberal	0	0
Zygentoma	aquatic	EU	liberal	0	0
Archaeognatha	terrestrial	EU	liberal	213	0
Blattodea	terrestrial	EU	liberal	193	20
Coleoptera	terrestrial	EU	liberal	26559	439
Dermaptera	terrestrial	EU	liberal	82	2
Diptera	terrestrial	EU	liberal	15598	98
Embioptera	terrestrial	EU	liberal	13	0
Ephemeroptera	terrestrial	EU	liberal	0	0
Grylloblattodea	terrestrial	EU	liberal	0	0
Hemiptera	terrestrial	EU	liberal	7011	342
Hymenoptera	terrestrial	EU	liberal	23630	280
Lepidoptera	terrestrial	EU	liberal	9770	91
Mantodea	terrestrial	EU	liberal	13	0
Mantophasmatodea	terrestrial	EU	liberal	0	0
Mecoptera	terrestrial	EU	liberal	23	0
Megaloptera	terrestrial	EU	liberal	4	0
Neuroptera	terrestrial	EU	liberal	298	1
Odonata	terrestrial	EU	liberal	0	0
Orthoptera	terrestrial	EU	liberal	1047	8
Phasmida	terrestrial	EU	liberal	13	4
Phthiraptera	terrestrial	EU	liberal	691	31
Plecoptera	terrestrial	EU	liberal	0	0
Psocoptera	terrestrial	EU	liberal	185	49
Raphidioptera	terrestrial	EU	liberal	266	0
Siphonaptera	terrestrial	EU	liberal	259	7
Strepsiptera	terrestrial	EU	liberal	30	0
Thysanoptera	terrestrial	EU	liberal	528	32
Trichoptera	terrestrial	EU	liberal	3	0
Zoraptera	terrestrial	EU	liberal	0	0
Zygentoma	terrestrial	EU	liberal	58	2
Archaeognatha	overall	US	strict	20	2
Blattodea	overall	US	strict	93	46
Coleoptera	overall	US	strict	23701	815
Dermaptera	overall	US	strict	20	9
Diptera	overall	US	strict	16914	305
Embioptera	overall	US	strict	10	4
Ephemeroptera	overall	US	strict	629	2
Grylloblattodea	overall	US	strict	10	0
Hemiptera	overall	US	strict	9946	967
Hymenoptera	overall	US	strict	17777	746
Lepidoptera	overall	US	strict	11286	300
Mantodea	overall	US	strict	20	6
Mantophasmatodea	overall	US	strict	0	0
Mecoptera	overall	US	strict	68	0
Megaloptera	overall	US	strict	48	0
Neuroptera	overall	US	strict	283	4
Odonata	overall	US	strict	440	6
Orthoptera	overall	US	strict	1080	22
Phasmida	overall	US	strict	29	0
Phthiraptera	overall	US	strict	999	0
Plecoptera	overall	US	strict	651	0
Psocoptera	overall	US	strict	245	60
Raphidioptera	overall	US	strict	18	0
Siphonaptera	overall	US	strict	325	10
Strepsiptera	overall	US	strict	109	1
Thysanoptera	overall	US	strict	694	91
Trichoptera	overall	US	strict	1409	0
Zoraptera	overall	US	strict	2	0
Zygentoma	overall	US	strict	18	0
Archaeognatha	aquatic	US	strict	0	0
Blattodea	aquatic	US	strict	0	0
Coleoptera	aquatic	US	strict	1480	5
Dermaptera	aquatic	US	strict	0	0
Diptera	aquatic	US	strict	3620	24
Embioptera	aquatic	US	strict	0	0
Ephemeroptera	aquatic	US	strict	629	2
Grylloblattodea	aquatic	US	strict	0	0
Hemiptera	aquatic	US	strict	311	2
Hymenoptera	aquatic	US	strict	0	0
Lepidoptera	aquatic	US	strict	110	3
Mantodea	aquatic	US	strict	0	0
Mantophasmatodea	aquatic	US	strict	0	0
Mecoptera	aquatic	US	strict	0	0
Megaloptera	aquatic	US	strict	46	0
Neuroptera	aquatic	US	strict	6	0
Odonata	aquatic	US	strict	438	6
Orthoptera	aquatic	US	strict	0	0
Phasmida	aquatic	US	strict	0	0
Phthiraptera	aquatic	US	strict	0	0
Plecoptera	aquatic	US	strict	651	0
Psocoptera	aquatic	US	strict	0	0
Raphidioptera	aquatic	US	strict	0	0
Siphonaptera	aquatic	US	strict	0	0
Strepsiptera	aquatic	US	strict	0	0
Thysanoptera	aquatic	US	strict	0	0
Trichoptera	aquatic	US	strict	1405	0
Zoraptera	aquatic	US	strict	0	0
Zygentoma	aquatic	US	strict	0	0
Archaeognatha	terrestrial	US	strict	20	2
Blattodea	terrestrial	US	strict	93	46
Coleoptera	terrestrial	US	strict	22221	810
Dermaptera	terrestrial	US	strict	20	9
Diptera	terrestrial	US	strict	13294	281
Embioptera	terrestrial	US	strict	10	4
Ephemeroptera	terrestrial	US	strict	0	0
Grylloblattodea	terrestrial	US	strict	10	0
Hemiptera	terrestrial	US	strict	9635	965
Hymenoptera	terrestrial	US	strict	17777	746
Lepidoptera	terrestrial	US	strict	11176	297
Mantodea	terrestrial	US	strict	20	6
Mantophasmatodea	terrestrial	US	strict	0	0
Mecoptera	terrestrial	US	strict	68	0
Megaloptera	terrestrial	US	strict	2	0
Neuroptera	terrestrial	US	strict	277	4
Odonata	terrestrial	US	strict	2	0
Orthoptera	terrestrial	US	strict	1080	22
Phasmida	terrestrial	US	strict	29	0
Phthiraptera	terrestrial	US	strict	999	0
Plecoptera	terrestrial	US	strict	0	0
Psocoptera	terrestrial	US	strict	245	60
Raphidioptera	terrestrial	US	strict	18	0
Siphonaptera	terrestrial	US	strict	325	10
Strepsiptera	terrestrial	US	strict	109	1
Thysanoptera	terrestrial	US	strict	694	91
Trichoptera	terrestrial	US	strict	4	0
Zoraptera	terrestrial	US	strict	2	0
Zygentoma	terrestrial	US	strict	18	0
Archaeognatha	overall	US	medium	20	2
Blattodea	overall	US	medium	93	46
Coleoptera	overall	US	medium	23701	815
Dermaptera	overall	US	medium	20	9
Diptera	overall	US	medium	16914	305
Embioptera	overall	US	medium	10	4
Ephemeroptera	overall	US	medium	629	2
Grylloblattodea	overall	US	medium	10	0
Hemiptera	overall	US	medium	9946	967
Hymenoptera	overall	US	medium	17777	746
Lepidoptera	overall	US	medium	11286	300
Mantodea	overall	US	medium	20	6
Mantophasmatodea	overall	US	medium	0	0
Mecoptera	overall	US	medium	68	0
Megaloptera	overall	US	medium	48	0
Neuroptera	overall	US	medium	283	4
Odonata	overall	US	medium	440	6
Orthoptera	overall	US	medium	1080	22
Phasmida	overall	US	medium	29	0
Phthiraptera	overall	US	medium	999	0
Plecoptera	overall	US	medium	651	0
Psocoptera	overall	US	medium	245	60
Raphidioptera	overall	US	medium	18	0
Siphonaptera	overall	US	medium	325	10
Strepsiptera	overall	US	medium	109	1
Thysanoptera	overall	US	medium	694	91
Trichoptera	overall	US	medium	1409	0
Zoraptera	overall	US	medium	2	0
Zygentoma	overall	US	medium	18	0
Archaeognatha	aquatic	US	medium	0	0
Blattodea	aquatic	US	medium	0	0
Coleoptera	aquatic	US	medium	1672	9
Dermaptera	aquatic	US	medium	0	0
Diptera	aquatic	US	medium	4313	31
Embioptera	aquatic	US	medium	0	0
Ephemeroptera	aquatic	US	medium	629	2
Grylloblattodea	aquatic	US	medium	0	0
Hemiptera	aquatic	US	medium	311	2
Hymenoptera	aquatic	US	medium	0	0
Lepidoptera	aquatic	US	medium	194	4
Mantodea	aquatic	US	medium	0	0
Mantophasmatodea	aquatic	US	medium	0	0
Mecoptera	aquatic	US	medium	0	0
Megaloptera	aquatic	US	medium	46	0
Neuroptera	aquatic	US	medium	6	0
Odonata	aquatic	US	medium	438	6
Orthoptera	aquatic	US	medium	0	0
Phasmida	aquatic	US	medium	0	0
Phthiraptera	aquatic	US	medium	0	0
Plecoptera	aquatic	US	medium	651	0
Psocoptera	aquatic	US	medium	0	0
Raphidioptera	aquatic	US	medium	0	0
Siphonaptera	aquatic	US	medium	0	0
Strepsiptera	aquatic	US	medium	0	0
Thysanoptera	aquatic	US	medium	0	0
Trichoptera	aquatic	US	medium	1405	0
Zoraptera	aquatic	US	medium	0	0
Zygentoma	aquatic	US	medium	0	0
Archaeognatha	terrestrial	US	medium	20	2
Blattodea	terrestrial	US	medium	93	46
Coleoptera	terrestrial	US	medium	22029	806
Dermaptera	terrestrial	US	medium	20	9
Diptera	terrestrial	US	medium	12601	274
Embioptera	terrestrial	US	medium	10	4
Ephemeroptera	terrestrial	US	medium	0	0
Grylloblattodea	terrestrial	US	medium	10	0
Hemiptera	terrestrial	US	medium	9635	965
Hymenoptera	terrestrial	US	medium	17777	746
Lepidoptera	terrestrial	US	medium	11092	296
Mantodea	terrestrial	US	medium	20	6
Mantophasmatodea	terrestrial	US	medium	0	0
Mecoptera	terrestrial	US	medium	68	0
Megaloptera	terrestrial	US	medium	2	0
Neuroptera	terrestrial	US	medium	277	4
Odonata	terrestrial	US	medium	2	0
Orthoptera	terrestrial	US	medium	1080	22
Phasmida	terrestrial	US	medium	29	0
Phthiraptera	terrestrial	US	medium	999	0
Plecoptera	terrestrial	US	medium	0	0
Psocoptera	terrestrial	US	medium	245	60
Raphidioptera	terrestrial	US	medium	18	0
Siphonaptera	terrestrial	US	medium	325	10
Strepsiptera	terrestrial	US	medium	109	1
Thysanoptera	terrestrial	US	medium	694	91
Trichoptera	terrestrial	US	medium	4	0
Zoraptera	terrestrial	US	medium	2	0
Zygentoma	terrestrial	US	medium	18	0
Archaeognatha	overall	US	liberal	20	2
Blattodea	overall	US	liberal	93	46
Coleoptera	overall	US	liberal	23701	815
Dermaptera	overall	US	liberal	20	9
Diptera	overall	US	liberal	16914	305
Embioptera	overall	US	liberal	10	4
Ephemeroptera	overall	US	liberal	629	2
Grylloblattodea	overall	US	liberal	10	0
Hemiptera	overall	US	liberal	9946	967
Hymenoptera	overall	US	liberal	17777	746
Lepidoptera	overall	US	liberal	11286	300
Mantodea	overall	US	liberal	20	6
Mantophasmatodea	overall	US	liberal	0	0
Mecoptera	overall	US	liberal	68	0
Megaloptera	overall	US	liberal	48	0
Neuroptera	overall	US	liberal	283	4
Odonata	overall	US	liberal	440	6
Orthoptera	overall	US	liberal	1080	22
Phasmida	overall	US	liberal	29	0
Phthiraptera	overall	US	liberal	999	0
Plecoptera	overall	US	liberal	651	0
Psocoptera	overall	US	liberal	245	60
Raphidioptera	overall	US	liberal	18	0
Siphonaptera	overall	US	liberal	325	10
Strepsiptera	overall	US	liberal	109	1
Thysanoptera	overall	US	liberal	694	91
Trichoptera	overall	US	liberal	1409	0
Zoraptera	overall	US	liberal	2	0
Zygentoma	overall	US	liberal	18	0
Archaeognatha	aquatic	US	liberal	0	0
Blattodea	aquatic	US	liberal	0	0
Coleoptera	aquatic	US	liberal	1668	13
Dermaptera	aquatic	US	liberal	0	0
Diptera	aquatic	US	liberal	5927	39
Embioptera	aquatic	US	liberal	0	0
Ephemeroptera	aquatic	US	liberal	629	2
Grylloblattodea	aquatic	US	liberal	0	0
Hemiptera	aquatic	US	liberal	414	3
Hymenoptera	aquatic	US	liberal	48	7
Lepidoptera	aquatic	US	liberal	521	4
Mantodea	aquatic	US	liberal	0	0
Mantophasmatodea	aquatic	US	liberal	0	0
Mecoptera	aquatic	US	liberal	0	0
Megaloptera	aquatic	US	liberal	46	0
Neuroptera	aquatic	US	liberal	6	0
Odonata	aquatic	US	liberal	438	6
Orthoptera	aquatic	US	liberal	0	0
Phasmida	aquatic	US	liberal	0	0
Phthiraptera	aquatic	US	liberal	0	0
Plecoptera	aquatic	US	liberal	651	0
Psocoptera	aquatic	US	liberal	0	0
Raphidioptera	aquatic	US	liberal	0	0
Siphonaptera	aquatic	US	liberal	0	0
Strepsiptera	aquatic	US	liberal	0	0
Thysanoptera	aquatic	US	liberal	0	0
Trichoptera	aquatic	US	liberal	1405	0
Zoraptera	aquatic	US	liberal	0	0
Zygentoma	aquatic	US	liberal	0	0
Archaeognatha	terrestrial	US	liberal	20	2
Blattodea	terrestrial	US	liberal	93	46
Coleoptera	terrestrial	US	liberal	22033	802
Dermaptera	terrestrial	US	liberal	20	9
Diptera	terrestrial	US	liberal	10987	266
Embioptera	terrestrial	US	liberal	10	4
Ephemeroptera	terrestrial	US	liberal	0	0
Grylloblattodea	terrestrial	US	liberal	10	0
Hemiptera	terrestrial	US	liberal	9532	964
Hymenoptera	terrestrial	US	liberal	17729	739
Lepidoptera	terrestrial	US	liberal	10765	296
Mantodea	terrestrial	US	liberal	20	6
Mantophasmatodea	terrestrial	US	liberal	0	0
Mecoptera	terrestrial	US	liberal	68	0
Megaloptera	terrestrial	US	liberal	2	0
Neuroptera	terrestrial	US	liberal	277	4
Odonata	terrestrial	US	liberal	2	0
Orthoptera	terrestrial	US	liberal	1080	22
Phasmida	terrestrial	US	liberal	29	0
Phthiraptera	terrestrial	US	liberal	999	0
Plecoptera	terrestrial	US	liberal	0	0
Psocoptera	terrestrial	US	liberal	245	60
Raphidioptera	terrestrial	US	liberal	18	0
Siphonaptera	terrestrial	US	liberal	325	10
Strepsiptera	terrestrial	US	liberal	109	1
Thysanoptera	terrestrial	US	liberal	694	91
Trichoptera	terrestrial	US	liberal	4	0
Zoraptera	terrestrial	US	liberal	2	0
Zygentoma	terrestrial	US	liberal	18	0
Archaeognatha	overall	NZ	strict	2	0
Blattodea	overall	NZ	strict	22	14
Coleoptera	overall	NZ	strict	4630	500
Dermaptera	overall	NZ	strict	13	12
Diptera	overall	NZ	strict	2388	195
Embioptera	overall	NZ	strict	0	0
Ephemeroptera	overall	NZ	strict	53	0
Grylloblattodea	overall	NZ	strict	0	0
Hemiptera	overall	NZ	strict	790	299
Hymenoptera	overall	NZ	strict	438	275
Lepidoptera	overall	NZ	strict	1425	208
Mantodea	overall	NZ	strict	1	1
Mantophasmatodea	overall	NZ	strict	0	0
Mecoptera	overall	NZ	strict	1	0
Megaloptera	overall	NZ	strict	1	0
Neuroptera	overall	NZ	strict	7	9
Odonata	overall	NZ	strict	12	5
Orthoptera	overall	NZ	strict	116	7
Phasmida	overall	NZ	strict	26	0
Phthiraptera	overall	NZ	strict	29	99
Plecoptera	overall	NZ	strict	106	0
Psocoptera	overall	NZ	strict	33	6
Raphidioptera	overall	NZ	strict	0	0
Siphonaptera	overall	NZ	strict	17	14
Strepsiptera	overall	NZ	strict	3	0
Thysanoptera	overall	NZ	strict	66	57
Trichoptera	overall	NZ	strict	227	0
Zoraptera	overall	NZ	strict	0	0
Zygentoma	overall	NZ	strict	3	2
Archaeognatha	aquatic	NZ	strict	0	0
Blattodea	aquatic	NZ	strict	0	0
Coleoptera	aquatic	NZ	strict	33	5
Dermaptera	aquatic	NZ	strict	0	0
Diptera	aquatic	NZ	strict	224	16
Embioptera	aquatic	NZ	strict	0	0
Ephemeroptera	aquatic	NZ	strict	53	0
Grylloblattodea	aquatic	NZ	strict	0	0
Hemiptera	aquatic	NZ	strict	9	1
Hymenoptera	aquatic	NZ	strict	0	0
Lepidoptera	aquatic	NZ	strict	1	0
Mantodea	aquatic	NZ	strict	0	0
Mantophasmatodea	aquatic	NZ	strict	0	0
Mecoptera	aquatic	NZ	strict	0	0
Megaloptera	aquatic	NZ	strict	0	0
Neuroptera	aquatic	NZ	strict	4	2
Odonata	aquatic	NZ	strict	10	5
Orthoptera	aquatic	NZ	strict	0	0
Phasmida	aquatic	NZ	strict	0	0
Phthiraptera	aquatic	NZ	strict	0	0
Plecoptera	aquatic	NZ	strict	106	0
Psocoptera	aquatic	NZ	strict	0	0
Raphidioptera	aquatic	NZ	strict	0	0
Siphonaptera	aquatic	NZ	strict	0	0
Strepsiptera	aquatic	NZ	strict	0	0
Thysanoptera	aquatic	NZ	strict	0	0
Trichoptera	aquatic	NZ	strict	227	0
Zoraptera	aquatic	NZ	strict	0	0
Zygentoma	aquatic	NZ	strict	0	0
Archaeognatha	terrestrial	NZ	strict	2	0
Blattodea	terrestrial	NZ	strict	22	14
Coleoptera	terrestrial	NZ	strict	4597	495
Dermaptera	terrestrial	NZ	strict	13	12
Diptera	terrestrial	NZ	strict	2164	179
Embioptera	terrestrial	NZ	strict	0	0
Ephemeroptera	terrestrial	NZ	strict	0	0
Grylloblattodea	terrestrial	NZ	strict	0	0
Hemiptera	terrestrial	NZ	strict	781	298
Hymenoptera	terrestrial	NZ	strict	438	275
Lepidoptera	terrestrial	NZ	strict	1424	208
Mantodea	terrestrial	NZ	strict	1	1
Mantophasmatodea	terrestrial	NZ	strict	0	0
Mecoptera	terrestrial	NZ	strict	1	0
Megaloptera	terrestrial	NZ	strict	1	0
Neuroptera	terrestrial	NZ	strict	3	7
Odonata	terrestrial	NZ	strict	2	0
Orthoptera	terrestrial	NZ	strict	116	7
Phasmida	terrestrial	NZ	strict	26	0
Phthiraptera	terrestrial	NZ	strict	29	99
Plecoptera	terrestrial	NZ	strict	0	0
Psocoptera	terrestrial	NZ	strict	33	6
Raphidioptera	terrestrial	NZ	strict	0	0
Siphonaptera	terrestrial	NZ	strict	17	14
Strepsiptera	terrestrial	NZ	strict	3	0
Thysanoptera	terrestrial	NZ	strict	66	57
Trichoptera	terrestrial	NZ	strict	0	0
Zoraptera	terrestrial	NZ	strict	0	0
Zygentoma	terrestrial	NZ	strict	3	2
Archaeognatha	overall	NZ	medium	2	0
Blattodea	overall	NZ	medium	22	14
Coleoptera	overall	NZ	medium	4630	500
Dermaptera	overall	NZ	medium	13	12
Diptera	overall	NZ	medium	2388	195
Embioptera	overall	NZ	medium	0	0
Ephemeroptera	overall	NZ	medium	53	0
Grylloblattodea	overall	NZ	medium	0	0
Hemiptera	overall	NZ	medium	790	299
Hymenoptera	overall	NZ	medium	438	275
Lepidoptera	overall	NZ	medium	1425	208
Mantodea	overall	NZ	medium	1	1
Mantophasmatodea	overall	NZ	medium	0	0
Mecoptera	overall	NZ	medium	1	0
Megaloptera	overall	NZ	medium	1	0
Neuroptera	overall	NZ	medium	7	9
Odonata	overall	NZ	medium	12	5
Orthoptera	overall	NZ	medium	116	7
Phasmida	overall	NZ	medium	26	0
Phthiraptera	overall	NZ	medium	29	99
Plecoptera	overall	NZ	medium	106	0
Psocoptera	overall	NZ	medium	33	6
Raphidioptera	overall	NZ	medium	0	0
Siphonaptera	overall	NZ	medium	17	14
Strepsiptera	overall	NZ	medium	3	0
Thysanoptera	overall	NZ	medium	66	57
Trichoptera	overall	NZ	medium	227	0
Zoraptera	overall	NZ	medium	0	0
Zygentoma	overall	NZ	medium	3	2
Archaeognatha	aquatic	NZ	medium	0	0
Blattodea	aquatic	NZ	medium	0	0
Coleoptera	aquatic	NZ	medium	67	6
Dermaptera	aquatic	NZ	medium	0	0
Diptera	aquatic	NZ	medium	253	16
Embioptera	aquatic	NZ	medium	0	0
Ephemeroptera	aquatic	NZ	medium	53	0
Grylloblattodea	aquatic	NZ	medium	0	0
Hemiptera	aquatic	NZ	medium	10	1
Hymenoptera	aquatic	NZ	medium	0	0
Lepidoptera	aquatic	NZ	medium	1	0
Mantodea	aquatic	NZ	medium	0	0
Mantophasmatodea	aquatic	NZ	medium	0	0
Mecoptera	aquatic	NZ	medium	0	0
Megaloptera	aquatic	NZ	medium	0	0
Neuroptera	aquatic	NZ	medium	4	2
Odonata	aquatic	NZ	medium	10	5
Orthoptera	aquatic	NZ	medium	0	0
Phasmida	aquatic	NZ	medium	0	0
Phthiraptera	aquatic	NZ	medium	0	0
Plecoptera	aquatic	NZ	medium	106	0
Psocoptera	aquatic	NZ	medium	0	0
Raphidioptera	aquatic	NZ	medium	0	0
Siphonaptera	aquatic	NZ	medium	0	0
Strepsiptera	aquatic	NZ	medium	0	0
Thysanoptera	aquatic	NZ	medium	0	0
Trichoptera	aquatic	NZ	medium	227	0
Zoraptera	aquatic	NZ	medium	0	0
Zygentoma	aquatic	NZ	medium	0	0
Archaeognatha	terrestrial	NZ	medium	2	0
Blattodea	terrestrial	NZ	medium	22	14
Coleoptera	terrestrial	NZ	medium	4563	494
Dermaptera	terrestrial	NZ	medium	13	12
Diptera	terrestrial	NZ	medium	2135	179
Embioptera	terrestrial	NZ	medium	0	0
Ephemeroptera	terrestrial	NZ	medium	0	0
Grylloblattodea	terrestrial	NZ	medium	0	0
Hemiptera	terrestrial	NZ	medium	780	298
Hymenoptera	terrestrial	NZ	medium	438	275
Lepidoptera	terrestrial	NZ	medium	1424	208
Mantodea	terrestrial	NZ	medium	1	1
Mantophasmatodea	terrestrial	NZ	medium	0	0
Mecoptera	terrestrial	NZ	medium	1	0
Megaloptera	terrestrial	NZ	medium	1	0
Neuroptera	terrestrial	NZ	medium	3	7
Odonata	terrestrial	NZ	medium	2	0
Orthoptera	terrestrial	NZ	medium	116	7
Phasmida	terrestrial	NZ	medium	26	0
Phthiraptera	terrestrial	NZ	medium	29	99
Plecoptera	terrestrial	NZ	medium	0	0
Psocoptera	terrestrial	NZ	medium	33	6
Raphidioptera	terrestrial	NZ	medium	0	0
Siphonaptera	terrestrial	NZ	medium	17	14
Strepsiptera	terrestrial	NZ	medium	3	0
Thysanoptera	terrestrial	NZ	medium	66	57
Trichoptera	terrestrial	NZ	medium	0	0
Zoraptera	terrestrial	NZ	medium	0	0
Zygentoma	terrestrial	NZ	medium	3	2
Archaeognatha	overall	NZ	liberal	2	0
Blattodea	overall	NZ	liberal	22	14
Coleoptera	overall	NZ	liberal	4630	500
Dermaptera	overall	NZ	liberal	13	12
Diptera	overall	NZ	liberal	2388	195
Embioptera	overall	NZ	liberal	0	0
Ephemeroptera	overall	NZ	liberal	53	0
Grylloblattodea	overall	NZ	liberal	0	0
Hemiptera	overall	NZ	liberal	790	299
Hymenoptera	overall	NZ	liberal	438	275
Lepidoptera	overall	NZ	liberal	1425	208
Mantodea	overall	NZ	liberal	1	1
Mantophasmatodea	overall	NZ	liberal	0	0
Mecoptera	overall	NZ	liberal	1	0
Megaloptera	overall	NZ	liberal	1	0
Neuroptera	overall	NZ	liberal	7	9
Odonata	overall	NZ	liberal	12	5
Orthoptera	overall	NZ	liberal	116	7
Phasmida	overall	NZ	liberal	26	0
Phthiraptera	overall	NZ	liberal	29	99
Plecoptera	overall	NZ	liberal	106	0
Psocoptera	overall	NZ	liberal	33	6
Raphidioptera	overall	NZ	liberal	0	0
Siphonaptera	overall	NZ	liberal	17	14
Strepsiptera	overall	NZ	liberal	3	0
Thysanoptera	overall	NZ	liberal	66	57
Trichoptera	overall	NZ	liberal	227	0
Zoraptera	overall	NZ	liberal	0	0
Zygentoma	overall	NZ	liberal	3	2
Archaeognatha	aquatic	NZ	liberal	0	0
Blattodea	aquatic	NZ	liberal	0	0
Coleoptera	aquatic	NZ	liberal	234	13
Dermaptera	aquatic	NZ	liberal	0	0
Diptera	aquatic	NZ	liberal	253	16
Embioptera	aquatic	NZ	liberal	0	0
Ephemeroptera	aquatic	NZ	liberal	53	0
Grylloblattodea	aquatic	NZ	liberal	0	0
Hemiptera	aquatic	NZ	liberal	17	1
Hymenoptera	aquatic	NZ	liberal	0	0
Lepidoptera	aquatic	NZ	liberal	8	0
Mantodea	aquatic	NZ	liberal	0	0
Mantophasmatodea	aquatic	NZ	liberal	0	0
Mecoptera	aquatic	NZ	liberal	0	0
Megaloptera	aquatic	NZ	liberal	0	0
Neuroptera	aquatic	NZ	liberal	4	2
Odonata	aquatic	NZ	liberal	10	5
Orthoptera	aquatic	NZ	liberal	0	0
Phasmida	aquatic	NZ	liberal	0	0
Phthiraptera	aquatic	NZ	liberal	0	0
Plecoptera	aquatic	NZ	liberal	106	0
Psocoptera	aquatic	NZ	liberal	0	0
Raphidioptera	aquatic	NZ	liberal	0	0
Siphonaptera	aquatic	NZ	liberal	0	0
Strepsiptera	aquatic	NZ	liberal	0	0
Thysanoptera	aquatic	NZ	liberal	0	0
Trichoptera	aquatic	NZ	liberal	227	0
Zoraptera	aquatic	NZ	liberal	0	0
Zygentoma	aquatic	NZ	liberal	0	0
Archaeognatha	terrestrial	NZ	liberal	2	0
Blattodea	terrestrial	NZ	liberal	22	14
Coleoptera	terrestrial	NZ	liberal	4396	487
Dermaptera	terrestrial	NZ	liberal	13	12
Diptera	terrestrial	NZ	liberal	2135	179
Embioptera	terrestrial	NZ	liberal	0	0
Ephemeroptera	terrestrial	NZ	liberal	0	0
Grylloblattodea	terrestrial	NZ	liberal	0	0
Hemiptera	terrestrial	NZ	liberal	773	298
Hymenoptera	terrestrial	NZ	liberal	438	275
Lepidoptera	terrestrial	NZ	liberal	1417	208
Mantodea	terrestrial	NZ	liberal	1	1
Mantophasmatodea	terrestrial	NZ	liberal	0	0
Mecoptera	terrestrial	NZ	liberal	1	0
Megaloptera	terrestrial	NZ	liberal	1	0
Neuroptera	terrestrial	NZ	liberal	3	7
Odonata	terrestrial	NZ	liberal	2	0
Orthoptera	terrestrial	NZ	liberal	116	7
Phasmida	terrestrial	NZ	liberal	26	0
Phthiraptera	terrestrial	NZ	liberal	29	99
Plecoptera	terrestrial	NZ	liberal	0	0
Psocoptera	terrestrial	NZ	liberal	33	6
Raphidioptera	terrestrial	NZ	liberal	0	0
Siphonaptera	terrestrial	NZ	liberal	17	14
Strepsiptera	terrestrial	NZ	liberal	3	0
Thysanoptera	terrestrial	NZ	liberal	66	57
Trichoptera	terrestrial	NZ	liberal	0	0
Zoraptera	terrestrial	NZ	liberal	0	0
Zygentoma	terrestrial	NZ	liberal	3	2
