## Supplemental table: Table S2 for "Fewer non-native insects in freshwater than in terrestrial habitats across continents"

### Sheet: Sheet1
Taxon name	Europe	New Zealand	North America	Grand Total
Coleoptera	1	5	5	11
Cercyon analis			1	1
Cercyon haemorrhoidalis			1	1
Cercyon terminatus			1	1
Dytiscus semisulcatus		1		1
Gyrinus convexiusculus		1		1
Helophorus aquaticus			1	1
Helophorus fennicus			1	1
Hyphydrus (Apriophorus) elegans		1		1
Megadytes costalis	1			1
Onychohydrus scutellaris		1		1
Sternolophus (Neosternolophus) marginicollis		1		1
Diptera	8	16	24	48
Aedes aegypti			1	1
Aedes albopictus	1		1	2
Aedes bahamensis			1	1
Aedes japonicus			1	1
Aedes japonicus	1			1
Aedes notoscriptus		1		1
Aedes togoi			1	1
Aedes vexans			1	1
Anasimyia lunulata			1	1
Brachydeutera longipes			1	1
Brachydeutera sydneyensis		1		1
Chironomus columbiensis			1	1
Corynoneura scutellata		1		1
Culex deserticola	1			1
Culex pipiens			1	1
Culex quinquefasciatus		1	1	2
Culex tritaeniorhynchus	1			1
Culex vishnui	1			1
Dasyhelea sp. indet. (det. A. Andrew)		1		1
Eleleides chloris		1		1
Eristalinus taeniops			1	1
Eristalis arbustorum			1	1
Eristalis rupium			1	1
Eristalis tenax		1	1	2
Gaurax solidus		1		1
Graphomyia maculata			1	1
Helophilus lunulatus			1	1
Hermetia illucens		1		1
Hydrellia balciunasi			1	1
Hydrellia griseola			1	1
Hydrellia pakistanae			1	1
Hydrophorus praecox		1		1
Limnophyes vestitus		1		1
Ochlerotatus atropalpus	1			1
Ochlerotatus subdiversus	1			1
Opacifrons maculifrons		1		1
Orthocladius dentifer			1	1
Paratanytarsus grimmii		1		1
Polypedilum longicrus		1		1
Psychoda alternata		1		1
Scatella vittithorax		1		1
Siolimyia amazonicus			1	1
Tanytarsus amazonicus			1	1
Telmatogeton japonicus	1			1
Wyeomyia mitchellii			1	1
Ephemeroptera			2	2
Cloeon cognatum			1	1
Cloeon dipterum			1	1
Hemiptera	1	1	2	4
Mesovelia hackeri		1		1
Micronecta ludibunda			1	1
Synaptonecta issa			1	1
Trichocorixa verticalis	1			1
Lepidoptera			3	3
Acentria ephemerella			1	1
Acentropus niveus			1	1
Parapoynx diminutalis			1	1
Neuroptera		2		2
Cryptoscenea australiensis		1		1
Sisyra rufistigma		1		1
Odonata		5	6	11
Coryphaeschna adnexa			1	1
Crocothemis servilia			1	1
Erythemis plebeja			1	1
Hemianax papuensis		1		1
Hemicordulia australiae		1		1
Ischnura aurora		1		1
Lestes spumarius			1	1
Micrathyria aequalis			1	1
Micrathyria didyma			1	1
Pantala flavescens		1		1
Tramea transmarina		1		1
Grand Total	10	29	42	81
